# Dietary specialization drives adaptation, convergence, and integration across the cranial and appendicular skeleton in Waterfowl (Anseriformes)

**DOI:** 10.1101/2024.09.21.614171

**Authors:** Ray Chatterji, Tracy A. Heath, Helen F. James, Courtney Hofman, Michael D. Sorenson, Janet C. Buckner

## Abstract

Convergence provides strong evidence for adaptive evolution as it reflects shared adaptive responses to the same selection pressures. The waterfowl (order Anseriformes) are an ideal group in which to study convergent evolution as they have repeatedly evolved morphotypes putatively correlated with diet (i.e., dabbler, grazer, diver). Here, we construct the most robust evolutionary hypothesis to date for waterfowl and reveal widespread morphological convergence across the order. We quantified the shape of the skull and hindlimb elements (femur, tibiotarsus, and tarsometatarsus) of 118 species of extant waterfowl using geometric morphometrics. Multivariate generalized evolutionary models provide strong support for a relationship between dietary ecology and skull shape, and evidence for convergent evolution across lineages that share dietary niches. Foraging behavior better explained the evolution of hindlimb shape, but diet still contributed significantly. We also find preliminary evidence for integration across all three measured hindlimb elements with each other and with the skull. We demonstrate that dietary ecology drives morphological convergence within waterfowl, that this convergent evolution involves multiple integrated skeletal structures, and that morphological changes are associated with shifts in the rate of phenotypic evolution.
