## Supplemental Table 1 for "Dietary specialization drives adaptation, convergence, and integration across the cranial and appendicular skeleton in Waterfowl (Anseriformes)"

### Sheet: Sheet1
Supplementary Table 1. Ultra-conserved element sequencing results. Museum codes - American Museum of Natural History (AMNH);ield Museum of Natural History (FMNH); Yale Peabody Museum (YPM); University of Washington Burke Museum (UWBM);Louisiana State University Museum of Natural Science (LSU); Museum of Southwestern Biology (MSB); University of Alaska Museum of Natural History (UAM); University o…
Taxon	Collection	Catalog No.	Sample Date	Type	Reads	Contigs	No. UCE Sequences	Avg. Locus Length (bp)
Anas albogularis	AMNH	732129	1906	S	6295977	247518	3982	113
Anas bernieri	AMNH	732133	1893	S	5057165	206267	3754	114
Anas chlorotis	AMNH	424079	1902	S	5628586	229975	3690	109
Anas oustaleti†	AMNH	731717	1895	S	4913716	207617	3480	112
Hymenolaimus malacorhyncos	AMNH	424770	1897	S	9639085	486588	3217	93
Mergus australis†	AMNH	734367	1901	S	7137671	326922	3424	102
Coscoroba coscoroba	AMNH	DOT13489	2005	T	4948559	24892	4306	559
Cygnus melanocoryphus	AMNH	DOT13572	2005	T	5509404	28677	4294	530
Anas wyvilliana	Bishop	184354	2000	T	8749908	100014	4246	436
Anhima cornuta	FMNH	284795	1968	S	7330779	302365	4315	168
Chauna chavaria	FMNH	190699	1947	S	17901795	53306	16	323
Dendrocygna arcuata	FMNH	425236	1969	S	7218250	282592	4277	178
Dendrocygna javanica	FMNH	218939	1953	S	4883127	175642	3984	140
Nettapus auritus	FMNH	446661	2004	S	7730294	100174	4194	430
Oxyura australis	FMNH	411643	Unknown	S	8020884	344295	3915	102
Anas melleri	FMNH	360027	1992	T	4907577	91418	4370	403
Aythya innotata	FMNH	360032	1992	T	2832026	29379	4264	307
Anas castanea	KU	98785	2004	T	7846527	33730	4272	497
Anser indicus	KU	121080	2012	T	6759927	102109	4285	413
Anser rossii	KU	98163	2000	T	7890405	121938	4290	406
Aythya affinis	KU	116131	2009	T	6396204	66960	4367	340
Aythya americana	KU	117257	2010	T	4417954	22747	4333	525
Aythya collaris	KU	93089	2002	T	5380462	27290	4296	537
Aythya fuligula	KU	121077	2012	T	5792795	30102	4282	530
Aythya marila	KU	92031	2000	T	3196110	45258	4274	460
Aythya nyroca	KU	127615	Unknown	T	3956436	53674	4325	452
Aythya valisineria	KU	117255	2010	T	5290684	97649	4336	369
Biziura lobata	KU	99589	Unknown	T	11915036	129000	4273	405
Chloephaga hybrida	KU	82282	1986	T	4301240	21157	4252	580
Cygnus atratus	KU	124490	Unknown	T	71175	4493	2243	375
Cygnus columbianus	KU	31228	Unknown	T	6819902	90803	4239	431
Dendrocygna autumnalis	KU	117511	2010	T	9654446	115936	4343	419
Dendrocygna viduata	KU	90090	1999	T	7912481	148095	4379	348
Salvadorina waigiuensis	KU	93559	2001	T	6619522	106301	4284	398
Speculanas specularis	KU	79860	1983	T	5931139	101242	4250	419
Tachyeres brachypterus	KU	80519	1984	T	3172099	119425	4369	289
Tachyeres leucocephalus	KU	79455	1981	T	3895295	84386	4307	391
Tachyeres patachonicus	KU	79478	1982	T	4477001	72130	4298	424
Tachyeres pteneres	KU	79842	1982	T	5929993	112707	4325	376
Tadorna ferruginea	KU	120961	2012	T	6503309	36054	4307	449
Radjah radjah	KU	126814	Unknown	T	8459033	60858	4321	353
Tadorna variegata	KU	114995	2007	T	5351445	30115	4248	504
Aix sponsa	LSU	173804	2003	T	8558536	32606	4286	524
Anas carolinensis	LSU	182425	2007	T	6314654	29236	4221	541
Anas luzonica	LSU	B59331	Unknown	T	4988457	74758	4270	435
Anser brachyrhynchus	LSU	149190	2002	T	3082693	44749	4242	466
Anser cygnoides	LSU	149189	2002	T	6593137	88562	4261	437
Dendrocygna guttata	LSU	148804	1992	T	9205635	104747	4222	441
Lophonetta specularoides	LSU	182663	2009	T	5248	459	239	255
Oxyura leucocephala	LSU	B37279	Unknown	T	16533147	140358	4319	423
Pteronetta hartlaubii	LSU	B70203	Unknown	T	10886703	133678	4292	406
Sarkidiornis melanotos	LSU	B66802	Unknown	T	5869172	72749	4176	455
Alopochen aegyptiaca	MSB	39849	2012	T	5678400	24259	4260	554
Anas acuta	MSB	29100	2007	T	9144965	38786	4270	471
Anas erythrorhyncha	MSB	39847	2012	T	8263690	99293	4296	422
Anas flavirostris	MSB	34777	2010	T	5782940	23430	4231	587
Anas fulvigula	MSB	30957	2002	T	7839589	163637	4345	364
Anas undulata	MSB	39865	2012	T	6091293	85125	4191	430
Branta canadensis	MSB	40170	2013	T	6456881	85850	4210	425
Branta hutchinsii	MSB	44296	2014	T	8370292	125852	4300	392
Bucephala albeola	MSB	30662	2007	T	5796796	103747	4277	382
Bucephala clangula	MSB	30649	2009	T	5980439	112968	4324	374
Cygnus buccinator	MSB	44394	2010	T	7063255	98431	4183	432
Lophodytes cucullatus	MSB	39740	2005	T	6974588	127166	4259	377
Mareca americana	MSB	29103	2005	T	6104032	91040	4240	428
Merganetta armata	MSB	33670	2009	T	7812686	84865	4251	448
Mergus serrator	MSB	39605	2008	T	8227658	119257	4265	381
Netta erythrophthalma	MSB	39873	2012	T	6586055	89757	4257	428
Oxyura jamaicensis	MSB	29123	2008	T	14003525	141962	4288	424
Plectopterus gambensis	MSB	39863	2012	T	8284103	118798	4229	413
Spatula clypeata	MSB	29053	2008	T	6533635	97290	4329	419
Spatula cyanoptera	MSB	24264	2004	T	6486095	96148	4267	427
Spatula smithii	MSB	39845	2012	T	5800259	85795	4228	440
Tadorna cana	MSB	39864	2012	T	6346784	32656	4296	483
Amazonetta brasiliensis	UAM	14627	2001	T	6061757	93943	4279	414
Anas capensis	UAM	24490	2005	T	5866596	27852	4233	548
Anas georgica	UAM	29909	2005	T	3948947	18739	4219	613
Anser albifrons	UAM	30571	2012	T	5648262	86505	4259	426
Branta bernicla	UAM	31440	2013	T	8382088	130424	4316	383
Bucephala islandica	UAM	36407	2014	T	6407994	107848	4308	382
Chloephaga picta	UAM	24226	2002	T	6472429	26464	4263	581
Chloephaga poliocephala	UAM	36890	Unknown	T	6846753	27708	4276	567
Chloephaga rubidiceps	UAM	18017	2002	T	9961677	45932	4275	379
Cygnus cygnus	UAM	6909	2003	T	5226614	25712	4275	561
Dendrocygna eytoni	UAM	12168	2000	T	8012441	102001	4263	421
Heteronetta atricapilla	UAM	19755	2003	T	11243797	8111	4288	363
Histrionicus histriconicus	UAM	41025	Unknown	T	5272928	73010	4205	301
Melanitta americana	UAM	27011	2010	T	6648232	28900	4285	550
Melanitta perspicillata	UAM	34489	2013	T	6426373	34530	4283	456
Mergellus albellus	UAM	25999	2009	T	5955321	118100	4311	365
Netta peposaca	UAM	25534	2001	T	4936317	58458	4231	451
Netta rufina	UAM	18108	2002	T	5201391	66804	4247	446
Oxyura vittata	UAM	19760	2003	T	15924699	155310	4295	396
Polysticta stelleri	UAM	13978	1996	T	6976023	105215	4304	280
Sibirionetta formosa	UAM	24454	2007	T	7052126	110739	4231	422
Somateria fischeri	UAM	30720	2009	T	5037207	60729	4254	340
Spatula hottentota	UAM	25373	2005	T	6440977	99995	4260	419
Spatula platalea	UAM	17531	2001	T	6963012	94875	4332	416
Spatula puna	UAM	24148	2006	T	1124525	41471	4025	179
Spatula querquedula	UAM	15458	2002	T	5304245	99573	4284	379
Spatula versicolor	UAM	19698	2003	T	6714230	95274	4343	386
Anas platyrhynchos	UF	47090	2004	T	7673739	91802	4276	404
Dendrocygna arborea	UF	47246	2001	T	4353416	50584	4170	467
Anas bahamensis	USNM	614569	1992	T	8640623	41389	4316	463
Anas gibberifrons	USNM	610562	1987	T	10160149	35914	4293	525
Anas poecilorhyncha	USNM	633489	2004	T	5386329	75033	4322	425
Anas superciliosa	USNM	632260	2001	T	5341677	78549	4319	423
Anser caerulescens	USNM	653926	2016	T	6889881	98983	4301	421
Anser canagicus	USNM	638782	2006	T	8710707	123232	4322	414
Anser fabalis	USNM	643021	2008	T	4679450	71514	4237	439
Anseranas semipalmata	USNM	621019	1994	T	9695057	97276	4252	435
Aythya ferina	USNM	651599	2013	T	3092919	19288	4218	619
Cairina moschata	USNM	622299	2000	T	10781338	41650	4306	466
Callonetta leucophrys	USNM	635779	2005	T	7352725	97827	4149	438
Cereopsis navaehollandiae	USNM	638075	Unknown	T	5759854	28793	4205	576
Chenonetta jubata	USNM	542173	1987	T	9538072	128621	4286	576
Mareca penelope	USNM	638899	2006	T	4450177	71911	4209	432
Mareca sibilatrix	USNM	630330	2002	T	5767883	81867	4265	431
Mareca strepera	USNM	649920	Unknown	T	6103062	90002	4231	437
Marmaronetta angustirostris	USNM	645944	2010	T	4682189	58552	4207	453
Melanitta fusca	USNM	655944	2009	T	6651738	32351	4263	552
Nettapus coromandelianus	USNM	647294	2012	T	7391084	90158	4242	438
Nomonyx dominicus	USNM	622360	2000	T	10049135	102049	4201	441
Tadorna tadornoides	USNM	616873	2005	T	5329798	24011	4270	560
Aix galericulata	UWBM	75080	2002	T	7515851	48687	4304	418
Anas gracilis	UWBM	62869	1990	T	2584163	50987	4335	388
Anas laysanensis	UWBM	EEM462	2005	T	4769510	87999	4322	412
Anas rubripes	UWBM	87222	2007	T	4410772	74410	4298	422
Anas sparsa	UWBM	71290	1994	T	4594541	25670	4336	517
Aythya novaeseelandiae	UWBM	80397	2003	T	6033704	76430	4276	444
Branta leucopsis	UWBM	70584	1996	T	9139587	134554	4331	401
Branta sandvicensis	UWBM	65847	Unknown	T	8568054	129808	4292	406
Chauna torquata	UWBM	76036	2002	T	7442629	112831	4302	399
Oressochen melanopterus	UWBM	82947	2005	T	7504666	50994	4321	400
Clangula hyemalis	UWBM	88771	2008	T	7539236	58590	4347	355
Cygnus olor	UWBM	56584	1996	T	6089362	28677	4294	586
Dendrocygna bicolor	UWBM	89977	2009	T	7226118	138950	4333	364
Malacorhyncus membranaceus	UWBM	62868	1989	T	8484879	106591	4355	396
Mareca falcata	UWBM	46872	1993	T	6269320	135491	4321	358
Melanitta nigra	UWBM	59585	1997	T	1704611	6737	2313	194
Mergus squamatus	UWBM	72195	2001	T	4471845	94258	4208	329
Nettapus pulchellus	UWBM	89645	Unknown	T	1933719	132850	3977	297
Somateria mollissima	UWBM	66789	1998	T	6596417	60058	4358	374
Somateria spectabilis	UWBM	80853	2004	T	7263762	31779	4271	533
Spatula rhynchotis	UWBM	78156	1999	T	5048087	25210	4294	438
Stictonetta naevosa	UWBM	62945	1989	T	6175779	127483	4333	360
Tadorna tadorna	UWBM	60091	1998	T	1881754	25918	4234	234
Aythya baeri	YPM	84753	2010	S	15480131	21071	4251	589
Branta ruficollis	YPM	84309	2008	S	3895081	56935	4195	448
