## Supplemental Table 2 for "Dietary specialization drives adaptation, convergence, and integration across the cranial and appendicular skeleton in Waterfowl (Anseriformes)"

### Sheet: in
	Species	Institution		Institution Abbreviations
Aix_galericulata_19758_NMNH	Aix_galericulata	NMNH		NMNH	Smithsonian National Museum of Natural History
Aix_sponsa_fmnh_315116	Aix_sponsa	FMNH		FMNH	Field Museum of Natural History
Alopochen_aegyptiacus_430829_NMNH	Alopochen_aegyptiaca	NMNH		ISM	Illinois State Museum
Alopochen_aegyptiacus_642539_NMNH	Alopochen_aegyptiaca	NMNH		MZB	Museu de Ciències Naturals de Barcelona
Amazonnetta_brasiliensis_6310457_NMNH	Amazonetta_brasiliensis	NMNH		BNHM	University of Berkeley Natural History Museums
Anas_acuta_610649_NMNH	Anas_acuta	NMNH		KU	University of Kansas
Anas_acuta_imnhr2223	Anas acuta	IMNH
Anas_acuta_ism_aves692511	Anas_acuta	ISM		IMNH	Idaho Museum of Natural History
Anas_aucklandica_612796_NMNH	Anas_aucklandica	NMNH		UF-FLMNH	Florida Museum of Natural History
Anas_bahamensis_614568_NMNH	Anas_bahamensis	NMNH		MNHN	Muséum national d'histoire naturelle à Paris
Anas_carolinensis_562840_NMNH	Anas_carolinensis	NMNH		YPM	Yale Peabody Museum
Anas_chlorotis_NHMUK_S_2006.39.1	Anas_chlorotis	NHMUK
Anas_flavirostris_489481_NMNH	Anas_flavirostris	NMNH
Anas_gibberfrons_226004_NMNH	Anas_gibberifrons	NMNH
Anas_gracalis_610562_NMNH	Anas_gracilis	NMNH
Anas_laysanensis_611806_NMNH	Anas_laysanensis	NMNH
Anas_platyrhychos_imnhr_1158	Anas platyrhychos_imnhr	IMNH
Anas_platyrhynchos_MZB_2002-0844	Anas_platyrhynchos	MZB
Anas_platyrhynchos_USNM_631964	Anas_platyrhynchos	NMNH
Anas_poecilorhyncha_641833_NMNH	Anas_poecilorhyncha	NMNH
Anas_superciliosa_632260_NMNH	Anas_superciliosa	NMNH
Anas_wyvilliana_611790_NMNH	Anas_wyvilliana	NMNH
Anhima_cornuta_226166_NMNH	Anhima_cornuta	NMNH
Anser_albifrons_NHMUK_1895.2.6.8	Anser_albifrons	NHMUK
Anser_anser_292916_NMNH	Anser_anser	NMNH
Anser_anser_MZB_97-0475_NMNH	Anser_anser	MZB
Anser_anser_USNM_291065	Anser_anser	NMNH
Anser_caerulescens_501622_NMNH	Anser_caerulescens	NMNH
Anser_canagicus_346460_NMNH	Anser_canagicus	NMNH
Anser_cygnoides_19373_NMNH	Anser_cygnoides	NMNH
Anser_fabalis_620506_NMNH	Anser_fabalis	NMNH
Anser_fabalis_nhmukzoo1895.2.6.9	Anser_fabalis	NHMUK
Anser_indicus_557494_NMNH	Anser_indicus	NMNH
Anser_rosii_430471_NMNH	Anser_rossii	NMNH
Anseranas_semipalmata_nhmukzoo1852.7.22.1	Anseranas_semipalmata	NHMUK
Anseranas_semipalmata_USNM_347638	Anseranas_semipalmata	NMNH
Asarcornis_scutulata_500626_NMNH	Asarcornis_scutulata	NMNH
Athya_affinis_imnhr1680	Athya affinis	IMNH
Aythya_affiinis_610687_NMNH	Aythya_affinis	NMNH
Aythya_americana_225501_NMNH	Aythya_americana	NMNH
Aythya_ferina_641838_NMNH	Aythya_ferina	NMNH
Aythya_ferina_nhmuk_1851.12.23.15	Aythya_ferina	NHMUK
Aythya_ferina_nhmuk1851.12.23.15	Aythya_ferina	NHMUK
Aythya_fuligula_554963_NMNH	Aythya_fuligula	NMNH
Aythya_marila_imnhr1216	Aythya marila	IMNH
Aythya_novaeseelandiae_491368_NMNH	Aythya_novaeseelandiae	NMNH
Aythya_nyroca_646152_NMNH	Aythya_nyroca	NMNH
Aythya_valisineria_imnhr1157	Aythya valisineria	IMNH
Biziura_lobata_143334	Biziura_lobata	BNHM
Biziura_lobata_143335	Biziura_lobata	BNHM
Biziura_lobata_553598_NMNH	Biziura_lobata	NMNH
Branta_bernicla_635701_NMNH	Branta_bernicla	NMNH
Branta_canadensis_imnhr1089	Branta_canadensis	IMNH
Branta_canadensis_occidentalis_343185_NMNH	Branta_canadensis	NMNH
Branta_canadensis_USNM_488182	Branta_canadensis	NMNH
Branta_hutchinsii_leucopareia_638745_NMNH	Branta_hutchinsii	NMNH
Branta_leucopsis_489420_NMNH	Branta_leucopsis	NMNH
Branta_ruficollis_347771_NMNH	Branta_ruficollis	NMNH
Branta_ruficollis_638071_NMNH	Branta_ruficollis	NMNH
Branta_sandvicensis_553679_NMNH	Branta_sandvicensis	NMNH
Bucephala_albeola_653949_NMNH	Bucephala_albeola	NMNH
Bucephala_clangula_623359_NMNH	Bucephala_clangula	NMNH
Cairina_moschata_622299_NMNH	Cairina_moschata	NMNH
Cairina_moschata_ism-aves690247	Cairina_moschata	ISM
Callonetta_Ieucophrys_KU_B_89638	Callonetta_leucophrys	KU
Cereopsis_novaehollandiae_321101_NMNH	Cereopsis_novaehollandiae	NMNH
Cereopsis_novaehollandiae_646851_NMNH	Cereopsis_novaehollandiae	NMNH
Table S2. Specimens used in the geometric morphometric analysis, with species assignment and their source institution.
Cereopsis_novaehollandiae_UF_23314_NMNH	Cereopsis_novaehollandiae	UF-FLMNH
Chauna_chavaria_NHMUK_S_1954_3_3	Chauna_chavaria	NHMUK
Chauna_torquata_631124_NMNH	Chauna_torquata	NMNH
Chenonetta jubata_NHMUKZOO1895	Chenonetta_jubata	NHMUK
Chenonetta_jubata_620183_NMNH	Chenonetta_jubata	NMNH
Chenonetta_jubata_KU_B_90334	Chenonetta_jubata	KU
Chloephaga_hybrida_490983_NMNH	Chloephaga_hybrida	NMNH
Chloephaga_melanoptera_491416_NMNH	Chloephaga_melanoptera	NMNH
Chloephaga_picta_227054_NMNH	Chloephaga_picta	NMNH
Chloephaga_poliocephala_346711_NMNH	Chloephaga_poliocephala	NMNH
Chloephaga_poliocephala_NHMUK_S1963	Chloephaga_poliocephala	NHMUK
Clangula_hyemalis_FMNH_B_288708	Clangula_hyemalis	FMNH
Clangula_hyemalis_NHMUK_1897.2.6.27	Clangula_hyemalis	NHMUK
Coscoroba_coscoroba_347773_NMNH	Coscoroba_coscoroba	NMNH
Cyanochen_cyanopterus_500297_NMNH	Cyanochen_cyanopterus	NMNH
Cygnus_atratus_226170_NMNH	Cygnus_atratus	NMNH
Cygnus_buccinator_489348_NMNH	Cygnus_buccinator	NMNH
Cygnus_buccinator_FMNH_B_338838	Cygnus_buccinator	FMNH
Cygnus_columbianus_623388_NMNH	Cygnus_columbianus	NMNH
Cygnus_columbianus_imnhr987	Cygnus columbianus	IMNH
Cygnus_cygnus_430049_NMNH	Cygnus_cygnus	NMNH
Cygnus_cygnus_MNHN_1893_482	Cygnus_cygnus	MNHN
Cygnus_melancoryphus_428167_NMNH	Cygnus_melanocoryphus	NMNH
Dendrocygna_arcuata_NHMUK_2012_28_04	Dendrocygna_arcuata	NHMUK
Dendrocygna_autumnalis_646852_NMNH	Dendrocygna_autumnalis	NMNH
Dendrocygna_bicolor_488132_NMNH	Dendrocygna_bicolor	NMNH
Dendrocygna_guttata_560773_NMNH	Dendrocygna_guttata	NMNH
Dendrocygna_viduata_291417_NMNH	Dendrocygna_viduata	NMNH
Heteronetta atricapilla_NHMUKZOO_2002.47.6	Heteronetta_atricapilla	NHMUK
Histrionicus_histrionicus_643019_NMNH	Histrionicus_histrionicus	NMNH
Histrionicus_histrionicus_NHMUK_1843.6.23.23	Histrionicus_histrionicus	NHMUK
Hymenolaimus_malacorhynchus_19024_NMNH	Hymenolaimus_malacorhynchus	NMNH
Lophodytes_cucllatus_560992_NMNH	Lophodytes_cucullatus	NMNH
Lophodytes_cucllatus_UF_42005	Lophodytes_cucullatus	FMNH
Lophonetta_specularioides_490991_NMNH	Lophonetta_specularioides	NMNH
Malacororhynchus_membranaceus_141917	Malacorhyncus_membranaceus	BNHM
Malacororhynchus_membranaceus_143318	Malacorhyncus_membranaceus	BNHM
Malacororhynchus_membranaceus_143319	Malacorhyncus_membranaceus	BNHM
Mareca_americana_641769_NMNH	Mareca_americana	NMNH
Mareca_penelope_638899_NMNH	Mareca_penelope	NMNH
Mareca_penelope_MZB_2005-0888	Mareca_penelope	MZB
Mareca_sibilatrix_NHMUK_S1985.72.2	Mareca_sibilatrix	NHMUK
Marmaronetta_angustirostris_645944_NMNH	Marmaronetta_angustirostris	NMNH
Melanitta_fusca_489756_NMNH	Melanitta_fusca	NMNH
Melanitta_nigra_623466_NMNH	Melanitta_nigra	NMNH
Melanitta_perspicillata_501624_NMNH	Melanitta_perspicillata	NMNH
Merganetta_armata_126374_NMNH	Merganetta_armata	BNHM
Merganetta_armata_645286_NMNH	Merganetta_armata	NMNH
Mergellus_albellus_635039_NMNH	Mergellus_albellus	NMNH
Mergus_serrator_imnhr1370	Mergus serrator	IMNH
Mergus_serrator_UF_23708	Mergus_serrator	UF-FLMNH
Mergus_squamatus_292752_NMNH	Mergus_squamatus	NMNH
Neochen_jubata_292887_NMNH	Neochen_jubata	NMNH
Neochen_jubata_489421_NMNH	Neochen_jubata	NMNH
Netta_erythrophthalma_430779_NMNH	Netta_erythrophthalma	NMNH
Netta_peposaca_NHMUK_1923.3.19.1	Netta_peposaca	NHMUK
Netta_rufina_621198_NMNH	Netta_rufina	NMNH
Nettapus_coramandelianus_292019_NMNH	Nettapus_coromandelianus	NMNH
Speci	Nettapus_pulchellus	NMNH
Nettapus-auritus_01_YPM-ORN-124151	Nettapus_auritus	YPM
Nomonyx_dominica_622360_NMNH	Nomonyx_dominicus	NMNH
Nomonyx_dominica_UF_46223	Nomonyx_dominicus	UF-FLMNH
Oxyura_jamaicensis_NHMUK_S_2004_18_1	Oxyura_jamaicensis	NHMUK
Oxyura_jamaicensis_nhmukzoo_1985.70.4	Oxyura_jamaicensis	NHMUK
Oxyura_leucocephala_UF_51007	Oxyura_leucocephala	UF-FLMNH
Oxyura_maccoa_558442_NMNH	Oxyura_maccoa	NMNH
Plectropterus_gambensis_322600_NMNH	Plectropterus_gambensis	NMNH
Plectropterus_gambensis_346656_NMNH	Plectropterus_gambensis	NMNH
Plectropterus_gambensis_UF_23353	Plectropterus_gambensis	UF-FLMNH
Polysticta_stelleri_430240_NMNH	Polysticta_stelleri	NMNH
Polysticta_stelleri_561199_NMNH	Polysticta_stelleri	NMNH
Pteronetta_hartlaubi_292390_NMNH	Pteronetta_hartlaubii	NMNH
Pteronetta_hartlaubi_292391_NMNH	Pteronetta_hartlaubii	NMNH
Salvadorina-waigiuensis_YPM-ORN-116109	Salvadorina_waigiuensis	YPM
Sarkidornis_melanotos_490276_NMNH	Sarkidiornis_melanotos	NMNH
Sibironetta_formosa_638068_NMNH	Sibironetta_formosa	NMNH			x
Somateria_fischeri_430242_NMNH	Somateria_fischeri	NMNH
Somateria_mollissima_499414_NMNH	Somateria_mollissima	NMNH
Somateria_mollissima_NHMUK_1895.2.10.5	Somateria_mollissima	NHMUK
Somateria_spectabilis_561207_NMNH	Somateria_spectabilis	NMNH
Somateria_spectabilis_620823_NMNH	Somateria_spectabilis	NMNH
Spatula_clypeata_432230_NMNH	Spatula_clypeata	NMNH
Spatula_hottentota_430832_NMNH	Spatula_hottentota	NMNH
Spatula_platalea_614573_NMNH	Spatula_platalea	NMNH
Spatula_querquedula_226500_NMNH	Spatula_querquedula	NMNH
Spatula_smithii_558437_NMNH	Spatula_smithii	NMNH
Spatula_versicolor_614575_NMNH	Spatula_versicolor	NMNH
Speculanas_specularis_490860_NMNH	Speculanas_specularis	NMNH
Strictonetta_naevosa_632235_NMNH	Stictonetta_naevosa	NMNH
Tachyeres_brachypyerus_1819_NMNH	Tachyeres_brachypterus	NMNH
Tachyeres_patachonicus_491014_NMNH	Tachyeres_patachonicus	NMNH
Tachyeres_pteneres_490943_NMNH	Tachyeres_pteneres	NMNH
Tachyeres_pteneres_UF_46196	Tachyeres_pteneres	UF-FLMNH
Tadorna_ferruginea_621192_NMNH	Tadorna_ferruginea	NMNH
Tadorna_radjah_558302_NMNH	Tadorna_radjah	NMNH
Tadorna_tadorna_621194_NMNH	Tadorna_tadorna	NMNH
Tadorna_variegata_19023_NMNH	Tadorna_variegata	NMNH
Tadorna_variegata_621375_NMNH	Tadorna_variegata	NMNH
