## Supplemental Table 11 for "Dietary specialization drives adaptation, convergence, and integration across the cranial and appendicular skeleton in Waterfowl (Anseriformes)"

### Sheet: Sheet1
Table S11. Dietary variable assignments of species used in all geometric morphometric analyses and the references providing ecological information.
Species	Diet	Foraging	References
Aix_galericulata	Mixed	Surface	Dementiev and gladkov 1967; Tso-hsin 1963
Aix_sponsa	Mixed	Surface	Landers et al. 1977, Drobney and Fredrickson 1979
Alopochen_aegyptiaca	Herbivore	Terrestrial	Halse 1984, Clancey 1967
Amazonetta_brasiliensis	Straining	Surface	Madriz 1983, Silva et al 2020
Anas_acuta	Straining	Surface	Krapu 1974, Dessborn et al. 2011, Ballard et al. 2010, Arzel, and Elmberg 2015
Anas_aucklandica_A	Straining	Mixed	Weller 1975, Moore and Kath Walker 1991
Anas_bahamensis	Straining	Surface	Johnsgard 2010
Anas_carolinensis	Straining	Surface	Olney 1963, Stewart 1962, Osborn et al 2017
Anas_chlorotis	Straining	Mixed	Moore et al. 2005, Moore and Battley 2003
Anas_flavirostris	Straining	Surface	Weller 1972
Anas_gibberifrons	Straining	Surface	Iqbal 2016
Anas_gracalis	Straining	Surface	Frith 1967, Wibowo et al 2022, Goodrick 1979
Anas_laysanensis	Mixed	Surface	Reynolds et al 2006, Moulton and Weller 1984
Anas_platyrhynchos	Straining	Surface	Stoudt 1944, Swanson et al. 1985, Hughes and Young 1982, Sugden and Driver 1980
Anas_poecilorhyncha	Straining	Surface	Brazil 1991, del Hoyo et al. 1992
Anas_superciliosa	Straining	Surface	Goodrick 1979, Higham et al 2016, Frith 1959
Anas_wyvilliana	Mixed	Surface	Malachowski 2013, Malachowski et al. 2019
Anhima_cornuta	Herbivore	Wading	Naranjo et al. 1986, Zeffer et al 2003
Anser_albifrons	Herbivore	Terrestrial	Ely and Raveling 2011, Krapu et al. 1995, Budeau et al. 1991,Zhang and Lu 1999, Ely and Raveling 2011
Anser_anser	Herbivore	Terrestrial	Dementiev and Gladkov, 1967, Newton and Kerbes 1974
Anser_caerulescens	Herbivore	Terrestrial	Gauthier 1993, Prevett et al. 1979, Brackney and Hupp 1993
Anser_canagicus	Herbivore	Terrestrial	Kistchinski 1971
Anser_cygnoides	Herbivore	Terrestrial	Dementiev and Gladkov 1967, Fox et al 2013, Choi et al 2017
Anser_fabalis	Herbivore	Terrestrial	Zhao et al 2015, Kim et al 2017, Dementiev and Gladkov 196
Anser_indicus	Herbivore	Terrestrial	Middleton and van der Valk, Dementiev & Gladkov, 1967
Anser_rossii	Herbivore	Terrestrial	Ryder 1967, Gloutney etal 2001,
Anseranas_semipalmata	Mixed	Wading	Frith 1969, Corriveau 2021
Asarcornis_scutulata	Mixed	Surface	Ali and Ripley 1968, Johnsgard 2010
Aythya_affinis	Straining	Diving	Evans et al. 1996, Johnsgard 1975, Rogers, and Korschgen 1966, Tome and Wrubleski 1988
Aythya_americana	Straining	Diving	Ely and Raveling 2011, Kenow and Rusch 1996
Aythya_australis	Straining	Diving	Frith 1959, Hamilton et al 2002
Aythya_ferina	Straining	Diving	Olney 1968, Gyimesi et al 2012, Carbone and Houston 1994, Winfield and Winfield 1994
Aythya_fuligula	Straining	Diving	Hill and Ellis 1984, Winfield and Winfield 1994, Olney 1963, Kooloos et al 1989
Aythya_novaeseelandiae	Straining	Diving	Oliver 1955, Stokes 1991,
Aythya_nyroca	Straining	Diving	Dementiev and Gladkov 1967, Baur and Glutz, 1969, Houhamdi and Samraoui 2008
Biziura_lobata	Dive_Grasp	Diving	Frith et al. 1969, Gamble 1966, McCracken 1999
Branta_bernicla	Herbivore	Terrestrial	Johnsgard 1975, Bellrose 1976
Branta_canadensis	Herbivore	Terrestrial	Gates et al. 2001, Giroux and Bergeron 1996, Prevett et al. 1985
Branta_hutchinsii	Herbivore	Terrestrial	Sedinger and Raveling 1988, Mclandress and Raveling 1981, Hupp et al 2013
Branta_leucopsis	Herbivore	Terrestrial	Palmer 1976, Prop and Black 1998, Rozenfeld and shermetiev 2014,Preins and Ydenberg 1985
Branta_ruficollis	Herbivore	Terrestrial	Dementiev and Gladkov 1967, Scott 1970, Sutherland Crockford 1993
Branta_sandvicensis	Herbivore	Terrestrial	Baldwin 1947, Black et al 1994
Bucephala_albeola	Dive_Grasp	Diving	Erskine 1972, Weinmeyer 1967, Vermeer 1982, Oulett et al 2013
Bucephala_clangula	Dive_Grasp	Diving	Jones and Drobney 1986, Olney and Mills 1963, Vermeer and Levings 1977
Cairina_moschata	Mixed	Surface	Woodyard and Bolen 1984
Callonetta_leucophrys	Straining	Surface	Silva et al. 2021, del Hoyo 1992
Cereopsis_novaehollandiae	Herbivore	Terrestrial	Marriott and Forbes 1970, Frith 1982
Chauna_chavaria	Herbivore	Wading	Fernandez et al 2001, Perins 2007
Chauna_torquata	Herbivore	Wading	Zeffer et al. 2003, Perins 2007
Chenonetta_jubata	Herbivore	Terrestrial	Kingsford 1989, Lavery 1971, Frith 1959
Chloephaga_hybrida	Herbivore	Terrestrial	Weller 1972
Chloephaga_melanoptera	Herbivore	Terrestrial	Jhonson 1965, Summers and Castro 1988, Yapu-Alcazar and Naoki 022
Chloephaga_picta	Herbivore	Terrestrial	Weller 1972, Summers and Grieve 1982
Chloephaga_poliocephala	Herbivore	Terrestrial	Johnson 1965, Russo et al 2020, Martin et al 1986
Clangula_hyemalis	Dive_Grasp	Diving	Goudie and Ankney 1986, Rofritz 1977, Jamieson et al. 2001
Coscoroba_coscoroba	Mixed	Surface	Silva et al 2020, Johnson 1965
Cyanochen_cyanopterus	Herbivore	Terrestrial	Johnsgard 1978
Cygnus_atratus	Herbivore	Surface	Frith 1967, Kissane 2019, Mitchell and Perrow 1998
Cygnus_buccinator	Herbivore	Surface	Squires and Anderson 1995, McKelvey 1981
Cygnus_columbianus	Herbivore	Surface	Owen and Kear 1972, Liu et al 2022, Gress et al 2013,
Cygnus_cygnus	Herbivore	Surface	Liu et al 2022(b), Owen and Kear 1972,
Cygnus_melanocoryphus	Herbivore	Surface	Velasquez et al 2019, Corti and Schaltter 2002
Dendrocygna_arcuata	Mixed	Surface	Frith 1967
Dendrocygna_autumnalis	Mixed	Wading	Bolen and Forsyth 1967, Bolen et al 1964,
Dendrocygna_bicolor	Mixed	Surface	Johnsgard 1975, Mukherjee and Roy 2021
Dendrocygna_guttata	Mixed	Surface	Beruldsen 2002
Dendrocygna_viduata	Mixed	Wading	Petrie 2000, Bruzual and Bruzual 1983, Douthwaite 1974
Heteronetta_atricapilla	Straining	Surface	Weller 1968
Histrionicus_histrionicus	Dive_Grasp	Diving	Fischer and Griffin 2000, Gaines and Fitzner 1987
Hymenolaimus_malacorhyncos	Dive_Grasp	Diving	Collier 1991, Veltman et al. 1995
Lophodytes_cucullatus	Fish	Diving	Rawls 1954, Cottam and Uhler 1945	56
Lophonetta_specularioides	Straining	Surface	Weller 1972
Malchorarhynchus	Straining	Surface	Frith 1959, Briggs et al. 1985
Mareca_americana	Mixed	Surface	Johnsgard 1975, Bellrose 1976
Mareca_penelope	Mixed	Surface	Arzel, and Elmberg 2015
Mareca_sibilatrix	Mixed	Surface	Johnson 1965
Marmaronetta_angustirostris	Straining	Surface	Fuentes et al 2004,Green and SÃ¡nchez 2003
Melanitta_fusca	Dive_Grasp	Diving	Brown and Fredrickson 1986, Vermeer and Bourne 1984
Melanitta_nigra	Dive_Grasp	Diving	Durinck et al 1993, Fox 2003
Melanitta_perspicillata	Dive_Grasp	Diving	Stott and Olson 1973, Vermeer and Bourne 1984
Merganetta_armata	Dive_Grasp	Diving	Johnsgard 1966, Ceron et al 2010,
Mergellus_albellus	Fish	Diving	Dementiev and Gladkov 1967, Ogilvie 1975
Mergus_merganser	Fish	Diving	Johnsgard 1975, Bellrose 1976
Mergus_octosetaceus	Fish	Diving	Partridge 1956
Mergus_serrator	Fish	Diving	Feltham 1990, Bur et al. 2008
Mergus_squamatus	Fish	Diving	Zhengjie and Zhengjie 1998, Liu et al. 2023,
Neochen_jubata	Herbivore	Terrestrial	Kriese 2004
Netta_erythrophthalma	Straining	Diving	Schulten 1974, Middlemiss 1958
Netta_peposaca	Straining	Surface	Weller 1967, Carboneras 1992
Netta_rufina	Straining	Diving	Johnsgard 1965, Mukherjee et al. 2020
Nettapus_auritus	Mixed	Surface	Clancey 1967, Douthwaite 1980, Kear 2005
Nettapus_coromandelianus	Mixed	Surface	Frith 1967, Singh Porte and Gupta 2018
Nettapus_pulchellus	Mixed	Surface	Frith 1967, Nye and Dickman 2005, Lavery 1970
Nomonyx_dominicus	Straining	Diving	Johnsgard 1975, Johnsgard and Carbonell 1996, Weller 1968
Oxyura_jamaicensis	Straining	Diving	Woodin and Swanson 1989, Euliss et al. 1997
Oxyura_leucocephala	Straining	Diving	Dementiev and Gladkov 1967, Sanchez et al 2010,
Oxyura_maccoa	Straining	Diving	Clancy 1967, Seigfried et al 1976, Clark 1964
Plectopterus_gambensis	Herbivore	Terrestrial	Clancy 1967, Halse 1985, Douthwaite 1978
Polysticta_stelleri	Dive_Grasp	Diving	Bustnes et al. 2001, Metzner 1993, Petersen 1981, Fox and Mitchell 2008
Pteronetta_hartlaubii	Straining	Surface	Chappa 1932, Brown 1982
Salvadorina_waigiuensis	Mixed	Surface	Bell 1969, Kear 1975
Sarkidiornis_melanotos	Mixed	Surface	Clancy 1967, Douthwaite 1978, Watson 1970
Sibironetta_formosa	Straining	Surface	Dementiev and Gladkov 1967
Somateria_fischeri	Dive_Grasp	Diving	Palmer 1976, Kistchinski and Flint 1974
Somateria_mollissima	Dive_Grasp	Diving	Cantin et al. 1974, Goudie and Ankney 1986, Palmer 1976
Somateria_spectabilis	Dive_Grasp	Diving	Palmer 1976, Johnsgard 1975
Spatula_clypeata	Straining	Surface	Tietje and Teer 1996, DuBowy 1985, Thompson et al. 1992
Spatula_discors	Straining	Surface	Johnsgard 1975, Bellrose 1976
Spatula_hottentota	Straining	Surface	Schulten 1974
Spatula_platalea	Straining	Surface	Johnson 1965, Beltzer et al 2010
Spatula_querquedula	Straining	Surface	Dementiev and Gladkov 1967, Blauer and Glutz 1969
Spatula_smithii	Straining	Surface	Barand 1965, Siegfried 1965
Spatula_versicolor	Straining	Surface	Weller 1972
Speculanas_specularis	Straining	Surface	Humphry et al 1970, del Hoyo 1992
Stictonetta_naevosa	Straining	Surface	Frith 1965, Briggs 1982
Tachyeres_brachypterus	Dive_Grasp	Diving	Weller 1972, Woods, 1975
Tachyeres_patachonicus	Dive_Grasp	Diving	Johnsgard 1978, Johnson 1965
Tachyeres_pteneres	Dive_Grasp	Diving	Johnsgard 1978, Johnson 1965
Tadorna_ferruginea	Straining	Surface	Nouidjem et al 2021, Benaradj et al. 2022, Chang et al. 2001
Tadorna_radjah	Straining	Surface	Lavery 1971, Frith 1982
Tadorna_tadorna	Straining	Surface	Olney 1965, Bryant and Len 1975
Tadorna_variegata	Herbivore	Terrestrial	Bisset 1976
Thalassornis_leuconotus	Straining	Diving	Clark 1969, Watson 1970
